# ProbeTools: Designing hybridization probes for targeted genomic sequencing of diverse and hypervariable viral taxa

**DOI:** 10.1101/2022.02.24.481870

**Authors:** Kevin S. Kuchinski, Jun Duan, Chelsea Himsworth, William Hsiao, Natalie A. Prystajecky

**Affiliations:** Department of Pathology and Laboratory Medicine; University of British Columbia; Vancouver, British Columbia, Canada; Animal Health Centre; British Columbia Ministry of Agriculture, Food, and Fisheries; Abbotsford, British Columbia, Canada; School of Population and Public Health; University of British Columbia; Vancouver, British Columbia, Canada; Faculty of Health Sciences; Simon Fraser University; Burnaby, British Columbia, Canada; Public Health Laboratory; British Columbia Centre for Disease Control; Vancouver, British Columbia, Canada

**Keywords:** Influenza A viruses, avian influenza viruses, viral genomics, hybridization probe capture, targeted genomic sequencing, viral surveillance

## Abstract

**Background:** Sequencing viruses in many specimens is hindered by excessive background material from hosts, microbiota, and environmental organisms. Consequently, enrichment of target genomic material is necessary for practical high-throughput viral genome sequencing. Hybridization probes are widely used for enrichment in many fields, but their application to viral sequencing faces a major obstacle: it is difficult to design panels of probe oligo sequences that broadly target many viral taxa due to their rapid evolution, extensive diversity, and genetic hypervariability. To address this challenge, we created ProbeTools, a package of bioinformatic tools for generating effective viral capture panels, and for assessing coverage of target sequences by probe panel designs *in silico*. In this study, we validated ProbeTools by designing a panel of 3,600 probes for subtyping the hypervariable haemagglutinin (HA) and neuraminidase (NA) genome segments of avian-origin influenza A viruses (AIVs). Using *in silico* assessment of AIV reference sequences and *in vitro* capture on egg-cultured viral isolates, we demonstrated effective performance by our custom AIV panel and ProbeTools’ suitability for challenging viral probe design applications.

**Results:** Based on ProbeTool’s *in silico* analysis, our panel provided broadly inclusive coverage of 14,772 HA and 11,967 NA reference sequences. 90% of these HA and NA references sequences had 90.8% and 95.1% of their nucleotide positions covered *in silico* by the panel respectively. We also observed effective *in vitro* capture on a representative collection of 23 egg-cultured AIVs that included isolates from wild birds, poultry, and humans and representatives from all HA and NA subtypes. 42 of 46 HA and NA segments had over 98.3% of their nucleotide positions significantly enriched by our custom panel. These *in vitro* results were further used to validate ProbeTools’ *in silico* coverage assessment algorithm; 89.2% of *in silico* predictions were concordant with *in vitro* results.

**Conclusions:** ProbeTools generated an effective panel for subtyping AIVs that can be deployed for genomic surveillance, outbreak prevention, and pandemic preparedness. Effective probe design against hypervariable AIV targets also validated ProbeTools’ design and coverage assessment algorithms, demonstrating their suitability for other challenging viral capture applications.
