## Supplementary material for "ProbeTools: Designing hybridization probes for targeted genomic sequencing of diverse and hypervariable viral taxa": Table S1

isolate	segment	subtype	positions_sig_enriched	positions_not_sig_enriched	segment_length	enrichment_breadth
H1	HA	H5	1776	0	1776	100.0
H1	NA	N1	1417	4	1421	99.72
H1	M	M	949	0	949	100.0
H2	HA	H7	1753	3	1756	99.83
H2	NA	N9	1464	2	1466	99.86
H2	M	M	1047	15	1062	98.59
P1	HA	H6	1764	7	1771	99.6
P1	NA	N1	1479	3	1482	99.8
P1	M	M	1047	20	1067	98.13
P2	HA	H10	1748	2	1750	99.89
P2	NA	N7	1484	2	1486	99.87
P2	M	M	1047	17	1064	98.4
P3	HA	H7	1762	0	1762	100.0
P3	NA	N1	1487	0	1487	100.0
P3	M	M	1059	1	1060	99.91
P4	HA	H5	1793	12	1805	99.34
P4	NA	N2	1415	8	1423	99.44
P4	M	M	1047	20	1067	98.13
P5	HA	H8	1765	2	1767	99.89
P5	NA	N4	1482	3	1485	99.8
P5	M	M	1061	22	1083	97.97
P6	HA	H6	1770	6	1776	99.66
P6	NA	N1	1467	13	1480	99.12
P6	M	M	1061	3	1064	99.72
WB1	HA	H5	1787	8	1795	99.55
WB1	NA	N2	1487	1	1488	99.93
WB1	M	M	1047	14	1061	98.68
WB10	HA	H4	1731	7	1738	99.6
WB10	NA	N6	1491	0	1491	100.0
WB10	M	M	1078	0	1078	100.0
WB11	HA	H16	1778	11	1789	99.39
WB11	NA	N3	1472	25	1497	98.33
WB11	M	M	1052	15	1067	98.59
WB12	HA	H3	1785	3	1788	99.83
WB12	M	M	1078	2	1080	99.81
WB12	NA	N8	1480	2	1482	99.87
WB13	HA	H2	1247	557	1804	69.12
WB13	NA	N9	782	698	1480	52.84
WB13	M	M	887	171	1058	83.84
WB14	HA	H11	1782	1	1783	99.94
WB14	NA	N9	1480	1	1481	99.93
WB14	M	M	1050	7	1057	99.34
WB2	HA	H1	1797	8	1805	99.56
WB2	NA	N1	1478	8	1486	99.46
WB2	M	M	1048	3	1051	99.71
WB3	HA	H5	1794	1	1795	99.94
WB3	NA	N1	1479	0	1479	100.0
WB3	M	M	1065	8	1073	99.25
WB4	HA	H7	1754	0	1754	100.0
WB4	M	M	1175	18	1193	98.49
WB4	NA	N7	1496	0	1496	100.0
WB5	HA	H15	1784	1	1785	99.94
WB5	NA	N8	1484	0	1484	100.0
WB5	M	M	1076	7	1083	99.35
WB6	HA	H12	1757	8	1765	99.55
WB6	NA	N5	1489	17	1506	98.87
WB6	M	M	1047	24	1071	97.76
WB7	NA	N3	1246	228	1474	84.53
WB7	M	M	1047	16	1063	98.49
WB7	M	M	1008	39	1047	96.28
WB7	HA	H13	1790	1	1791	99.94
WB7	HA	H7	1751	0	1751	100.0
WB7	NA	N6	1509	20	1529	98.69
WB8	HA	H9	1767	24	1791	98.66
WB8	NA	N9	1480	1	1481	99.93
WB8	M	M	1049	3	1052	99.71
WB9	HA	H14	813	935	1748	46.51
WB9	M	M	1068	19	1087	98.25
WB9	NA	N5	1487	5	1492	99.66
