## Supplementary material for "ProbeTools: Designing hybridization probes for targeted genomic sequencing of diverse and hypervariable viral taxa": Table S2

lib	R1_count	R2_count	total_reads	pool	condition	lib_type	total_pool_reads
WB8-A_captured	274827	274827	549654	A	captured	AIV	13546128
WB9-A_captured	197248	197248	394496	A	captured	AIV	13546128
WB12-A_captured	322072	322072	644144	A	captured	AIV	13546128
WB13-A_captured	173114	173114	346228	A	captured	AIV	13546128
WB14-A_captured	246725	246725	493450	A	captured	AIV	13546128
P2-A_captured	225423	225423	450846	A	captured	AIV	13546128
WB1-A_captured	362448	362448	724896	A	captured	AIV	13546128
WB6-A_captured	401857	401857	803714	A	captured	AIV	13546128
WB7-A_captured	266285	266285	532570	A	captured	AIV	13546128
P4-A_captured	380411	380411	760822	A	captured	AIV	13546128
P5-A_captured	341462	341462	682924	A	captured	AIV	13546128
P6-A_captured	289992	289992	579984	A	captured	AIV	13546128
WB10-A_captured	315984	315984	631968	A	captured	AIV	13546128
WB11-A_captured	412140	412140	824280	A	captured	AIV	13546128
WB2-A_captured	388932	388932	777864	A	captured	AIV	13546128
P1-A_captured	379963	379963	759926	A	captured	AIV	13546128
WB3-A_captured	275417	275417	550834	A	captured	AIV	13546128
P3-A_captured	367602	367602	735204	A	captured	AIV	13546128
WB4-A_captured	350911	350911	701822	A	captured	AIV	13546128
WB5-A_captured	289584	289584	579168	A	captured	AIV	13546128
H1-A_captured	149853	149853	299706	A	captured	AIV	13546128
H2-A_captured	359474	359474	718948	A	captured	AIV	13546128
Egg-A_captured	1340	1340	2680	A	captured	Egg	13546128
WB8-B_captured	240016	240016	480032	B	captured	AIV	13761240
WB9-B_captured	253214	253214	506428	B	captured	AIV	13761240
WB12-B_captured	388805	388805	777610	B	captured	AIV	13761240
WB13-B_captured	213473	213473	426946	B	captured	AIV	13761240
WB14-B_captured	227653	227653	455306	B	captured	AIV	13761240
P2-B_captured	354525	354525	709050	B	captured	AIV	13761240
WB1-B_captured	200504	200504	401008	B	captured	AIV	13761240
WB6-B_captured	372403	372403	744806	B	captured	AIV	13761240
WB7-B_captured	292835	292835	585670	B	captured	AIV	13761240
P4-B_captured	405015	405015	810030	B	captured	AIV	13761240
P5-B_captured	340955	340955	681910	B	captured	AIV	13761240
P6-B_captured	418975	418975	837950	B	captured	AIV	13761240
WB10-B_captured	280218	280218	560436	B	captured	AIV	13761240
WB11-B_captured	357269	357269	714538	B	captured	AIV	13761240
WB2-B_captured	308032	308032	616064	B	captured	AIV	13761240
P1-B_captured	296242	296242	592484	B	captured	AIV	13761240
WB3-B_captured	343012	343012	686024	B	captured	AIV	13761240
P3-B_captured	279475	279475	558950	B	captured	AIV	13761240
WB4-B_captured	401106	401106	802212	B	captured	AIV	13761240
WB5-B_captured	373697	373697	747394	B	captured	AIV	13761240
H1-B_captured	153456	153456	306912	B	captured	AIV	13761240
H2-B_captured	378398	378398	756796	B	captured	AIV	13761240
Egg-B_captured	1342	1342	2684	B	captured	Egg	13761240
WB8-C_captured	157635	157635	315270	C	captured	AIV	12054902
WB9-C_captured	207655	207655	415310	C	captured	AIV	12054902
WB12-C_captured	332120	332120	664240	C	captured	AIV	12054902
WB13-C_captured	253191	253191	506382	C	captured	AIV	12054902
WB14-C_captured	178043	178043	356086	C	captured	AIV	12054902
P2-C_captured	199892	199892	399784	C	captured	AIV	12054902
WB1-C_captured	276450	276450	552900	C	captured	AIV	12054902
WB6-C_captured	318829	318829	637658	C	captured	AIV	12054902
WB7-C_captured	223855	223855	447710	C	captured	AIV	12054902
P4-C_captured	366853	366853	733706	C	captured	AIV	12054902
P5-C_captured	294225	294225	588450	C	captured	AIV	12054902
P6-C_captured	340863	340863	681726	C	captured	AIV	12054902
WB10-C_captured	363684	363684	727368	C	captured	AIV	12054902
WB11-C_captured	270848	270848	541696	C	captured	AIV	12054902
WB2-C_captured	295988	295988	591976	C	captured	AIV	12054902
P1-C_captured	314182	314182	628364	C	captured	AIV	12054902
WB3-C_captured	286415	286415	572830	C	captured	AIV	12054902
P3-C_captured	317717	317717	635434	C	captured	AIV	12054902
WB4-C_captured	342670	342670	685340	C	captured	AIV	12054902
WB5-C_captured	246615	246615	493230	C	captured	AIV	12054902
H1-C_captured	169249	169249	338498	C	captured	AIV	12054902
H2-C_captured	267919	267919	535838	C	captured	AIV	12054902
Egg-C_captured	2553	2553	5106	C	captured	Egg	12054902
WB8-A_uncaptured	44718	44718	89436	A	uncaptured	AIV	229114662
WB9-A_uncaptured	51361	51361	102722	A	uncaptured	AIV	229114662
WB12-A_uncaptured	45345	45345	90690	A	uncaptured	AIV	229114662
WB13-A_uncaptured	37406	37406	74812	A	uncaptured	AIV	229114662
WB14-A_uncaptured	36333	36333	72666	A	uncaptured	AIV	229114662
P2-A_uncaptured	42156	42156	84312	A	uncaptured	AIV	229114662
WB1-A_uncaptured	49507	49507	99014	A	uncaptured	AIV	229114662
WB6-A_uncaptured	49733	49733	99466	A	uncaptured	AIV	229114662
WB7-A_uncaptured	42363	42363	84726	A	uncaptured	AIV	229114662
P4-A_uncaptured	55821	55821	111642	A	uncaptured	AIV	229114662
P5-A_uncaptured	54313	54313	108626	A	uncaptured	AIV	229114662
P6-A_uncaptured	56665	56665	113330	A	uncaptured	AIV	229114662
WB10-A_uncaptured	49548	49548	99096	A	uncaptured	AIV	229114662
WB11-A_uncaptured	51314	51314	102628	A	uncaptured	AIV	229114662
WB2-A_uncaptured	60817	60817	121634	A	uncaptured	AIV	229114662
P1-A_uncaptured	67651	67651	135302	A	uncaptured	AIV	229114662
WB3-A_uncaptured	44450	44450	88900	A	uncaptured	AIV	229114662
P3-A_uncaptured	54178	54178	108356	A	uncaptured	AIV	229114662
WB4-A_uncaptured	51238	51238	102476	A	uncaptured	AIV	229114662
WB5-A_uncaptured	48625	48625	97250	A	uncaptured	AIV	229114662
H1-A_uncaptured	55243	55243	110486	A	uncaptured	AIV	229114662
H2-A_uncaptured	53273	53273	106546	A	uncaptured	AIV	229114662
Egg-A_uncaptured	113455273	113455273	226910546	A	uncaptured	Egg	229114662
WB8-B_uncaptured	58648	58648	117296	B	uncaptured	AIV	290832498
WB9-B_uncaptured	63183	63183	126366	B	uncaptured	AIV	290832498
WB12-B_uncaptured	67418	67418	134836	B	uncaptured	AIV	290832498
WB13-B_uncaptured	39195	39195	78390	B	uncaptured	AIV	290832498
WB14-B_uncaptured	41414	41414	82828	B	uncaptured	AIV	290832498
P2-B_uncaptured	52471	52471	104942	B	uncaptured	AIV	290832498
WB1-B_uncaptured	48267	48267	96534	B	uncaptured	AIV	290832498
WB6-B_uncaptured	52135	52135	104270	B	uncaptured	AIV	290832498
WB7-B_uncaptured	48717	48717	97434	B	uncaptured	AIV	290832498
P4-B_uncaptured	60004	60004	120008	B	uncaptured	AIV	290832498
P5-B_uncaptured	66586	66586	133172	B	uncaptured	AIV	290832498
P6-B_uncaptured	58983	58983	117966	B	uncaptured	AIV	290832498
WB10-B_uncaptured	55175	55175	110350	B	uncaptured	AIV	290832498
WB11-B_uncaptured	43431	43431	86862	B	uncaptured	AIV	290832498
WB2-B_uncaptured	57618	57618	115236	B	uncaptured	AIV	290832498
P1-B_uncaptured	43594	43594	87188	B	uncaptured	AIV	290832498
WB3-B_uncaptured	46151	46151	92302	B	uncaptured	AIV	290832498
P3-B_uncaptured	45232	45232	90464	B	uncaptured	AIV	290832498
WB4-B_uncaptured	63390	63390	126780	B	uncaptured	AIV	290832498
WB5-B_uncaptured	54996	54996	109992	B	uncaptured	AIV	290832498
H1-B_uncaptured	70243	70243	140486	B	uncaptured	AIV	290832498
H2-B_uncaptured	55178	55178	110356	B	uncaptured	AIV	290832498
Egg-B_uncaptured	144224220	144224220	288448440	B	uncaptured	Egg	290832498
WB8-C_uncaptured	36237	36237	72474	C	uncaptured	AIV	290572370
WB9-C_uncaptured	55657	55657	111314	C	uncaptured	AIV	290572370
WB12-C_uncaptured	50032	50032	100064	C	uncaptured	AIV	290572370
WB13-C_uncaptured	35709	35709	71418	C	uncaptured	AIV	290572370
WB14-C_uncaptured	29439	29439	58878	C	uncaptured	AIV	290572370
P2-C_uncaptured	34974	34974	69948	C	uncaptured	AIV	290572370
WB1-C_uncaptured	45730	45730	91460	C	uncaptured	AIV	290572370
WB6-C_uncaptured	48366	48366	96732	C	uncaptured	AIV	290572370
WB7-C_uncaptured	41232	41232	82464	C	uncaptured	AIV	290572370
P4-C_uncaptured	57302	57302	114604	C	uncaptured	AIV	290572370
P5-C_uncaptured	48420	48420	96840	C	uncaptured	AIV	290572370
P6-C_uncaptured	47705	47705	95410	C	uncaptured	AIV	290572370
WB10-C_uncaptured	52686	52686	105372	C	uncaptured	AIV	290572370
WB11-C_uncaptured	37988	37988	75976	C	uncaptured	AIV	290572370
WB2-C_uncaptured	47004	47004	94008	C	uncaptured	AIV	290572370
P1-C_uncaptured	63462	63462	126924	C	uncaptured	AIV	290572370
WB3-C_uncaptured	51155	51155	102310	C	uncaptured	AIV	290572370
P3-C_uncaptured	44233	44233	88466	C	uncaptured	AIV	290572370
WB4-C_uncaptured	47549	47549	95098	C	uncaptured	AIV	290572370
WB5-C_uncaptured	45667	45667	91334	C	uncaptured	AIV	290572370
H1-C_uncaptured	63108	63108	126216	C	uncaptured	AIV	290572370
H2-C_uncaptured	41663	41663	83326	C	uncaptured	AIV	290572370
Egg-C_uncaptured	144260867	144260867	288521734	C	uncaptured	Egg	290572370
